# Readout of histone methylation by Trim24 locally restricts chromatin opening by p53

**DOI:** 10.1101/2022.08.23.504916

**Authors:** Luke Isbel, Murat Iskar, Sevi Durdu, Ralph S. Grand, Joscha Weiss, Eric Hietter-Pfeiffer, Zuzanna Kozicka, Alicia K. Michael, Lukas Burger, Nicolas H. Thomä, Dirk Schübeler

## Abstract

The genomic binding sites of the transcription factor (TF) and tumour suppressor p53 are unusually diverse in regards to their chromatin features, including histone modifications, opening the possibility that chromatin provides context-dependence for p53 regulation.

Here, we show that the ability of p53 to open chromatin and activate its target genes is indeed locally restricted by its cofactor Trim24. Trim24 binds to both p53 and unmethylated lysine 4 of histone H3, thereby preferentially locating to those p53 sites that reside in closed chromatin, while it is deterred from accessible chromatin by lysine 4 methylation.

The presence of Trim24 increases cell viability upon stress and enables p53 to impact gene expression as a function of the local chromatin state.

These findings link histone methylation to p53 function and illustrate how specificity in chromatin can be achieved, not by TF-intrinsic sensitivity to histone modifications, but by employing chromatin-sensitive cofactors which locally modulate TF function.
