## Supplementary material for "Readout of histone methylation by Trim24 locally restricts chromatin opening by p53": Table_S1

### Sheet: Table1
Antibodies used in the study and application-dilution
epitope	application	catalogue number	company	dilution
p53	Western blot	2524	Cell signaling technology	1:1000
p53-S15phosphorylation	Western blot	9284	Cell signaling technology	1:10000
Flag	Western blot	F1804	Sigma Aldrich	1:1000
Actin-B	Western blot	8H10D10	Cell signaling technology	1:2000
Lamin-B1	Western blot	ab16048	Abcam	1:2000
COX2	Western blot	ab15191	Abcam	1:1000
Trim24	Western blot	14208-1-AP	Proteintech	1:2000
p53	Immunofluorescence	2524	Cell signaling technology	1:2000
p53-S15phosphorylation	Immunofluorescence	9284	Cell signaling technology	1:1000
V5	Immunofluorescence	R96025	Thermo Fisher Scientific	1:500
V5	Immunofluorescence	MA5-32053	Thermo Fisher Scientific	1:500
