## Supplementary material for "Readout of histone methylation by Trim24 locally restricts chromatin opening by p53": Table_S2

### Sheet: DNaseSeq
Publicly available DNaseSeq data used in the study
mouse
dataset	cell type	study
GSM1657364	embryonic stem cells	Domcke S, Bardet AF, Adrian Ginno P, Hartl D et al. Competition between DNA methylation and transcription factors determines binding of NRF1. Nature 2015 Dec 24;528(7583):575-9.
GSM1657365	embryonic stem cells	Domcke S, Bardet AF, Adrian Ginno P, Hartl D et al. Competition between DNA methylation and transcription factors determines binding of NRF1. Nature 2015 Dec 24;528(7583):575-9.
human
dataset
Encode dataset	tissue/cell type	study
ENCFF646WNW.bam	adrenal gland	ENCODE Project Consortium. An integrated encyclopedia of DNA elements in the human genome. Nature 2012 Sep 6;489(7414):57-74.
ENCFF524ITC.bam	adrenal gland	ENCODE Project Consortium. An integrated encyclopedia of DNA elements in the human genome. Nature 2012 Sep 6;489(7414):57-74.
ENCFF303KPU.bam	adrenal gland	ENCODE Project Consortium. An integrated encyclopedia of DNA elements in the human genome. Nature 2012 Sep 6;489(7414):57-74.
ENCFF683WUB.bam	adrenal gland	ENCODE Project Consortium. An integrated encyclopedia of DNA elements in the human genome. Nature 2012 Sep 6;489(7414):57-74.
ENCFF208SNA.bam	adrenal gland	ENCODE Project Consortium. An integrated encyclopedia of DNA elements in the human genome. Nature 2012 Sep 6;489(7414):57-74.
ENCFF820EVO.bam	adrenal gland	ENCODE Project Consortium. An integrated encyclopedia of DNA elements in the human genome. Nature 2012 Sep 6;489(7414):57-74.
ENCFF154ILG.bam	heart left ventricle	ENCODE Project Consortium. An integrated encyclopedia of DNA elements in the human genome. Nature 2012 Sep 6;489(7414):57-74.
ENCFF284XQW.bam	heart left ventricle	ENCODE Project Consortium. An integrated encyclopedia of DNA elements in the human genome. Nature 2012 Sep 6;489(7414):57-74.
ENCFF631HMZ.bam	heart left ventricle	ENCODE Project Consortium. An integrated encyclopedia of DNA elements in the human genome. Nature 2012 Sep 6;489(7414):57-74.
ENCFF041ZOJ.bam	heart left ventricle	ENCODE Project Consortium. An integrated encyclopedia of DNA elements in the human genome. Nature 2012 Sep 6;489(7414):57-74.
ENCFF682TBE.bam	heart left ventricle	ENCODE Project Consortium. An integrated encyclopedia of DNA elements in the human genome. Nature 2012 Sep 6;489(7414):57-74.
ENCFF287TWO.bam	heart right ventricle	ENCODE Project Consortium. An integrated encyclopedia of DNA elements in the human genome. Nature 2012 Sep 6;489(7414):57-74.
ENCFF366VIM.bam	heart right ventricle	ENCODE Project Consortium. An integrated encyclopedia of DNA elements in the human genome. Nature 2012 Sep 6;489(7414):57-74.
ENCFF698CEN.bam	kidney	ENCODE Project Consortium. An integrated encyclopedia of DNA elements in the human genome. Nature 2012 Sep 6;489(7414):57-74.
ENCFF277SFH.bam	left lung	ENCODE Project Consortium. An integrated encyclopedia of DNA elements in the human genome. Nature 2012 Sep 6;489(7414):57-74.
ENCFF483RKV.bam	lower lobe of left lung	ENCODE Project Consortium. An integrated encyclopedia of DNA elements in the human genome. Nature 2012 Sep 6;489(7414):57-74.
ENCFF206ZKI.bam	middle frontal area 46	ENCODE Project Consortium. An integrated encyclopedia of DNA elements in the human genome. Nature 2012 Sep 6;489(7414):57-74.
ENCFF375NXF.bam	middle frontal area 46	ENCODE Project Consortium. An integrated encyclopedia of DNA elements in the human genome. Nature 2012 Sep 6;489(7414):57-74.
ENCFF291ZCY.bam	middle frontal area 46	ENCODE Project Consortium. An integrated encyclopedia of DNA elements in the human genome. Nature 2012 Sep 6;489(7414):57-74.
ENCFF344RYW.bam	middle frontal area 46	ENCODE Project Consortium. An integrated encyclopedia of DNA elements in the human genome. Nature 2012 Sep 6;489(7414):57-74.
ENCFF879QFZ.bam	middle frontal area 46	ENCODE Project Consortium. An integrated encyclopedia of DNA elements in the human genome. Nature 2012 Sep 6;489(7414):57-74.
ENCFF218QGZ.bam	ovary	ENCODE Project Consortium. An integrated encyclopedia of DNA elements in the human genome. Nature 2012 Sep 6;489(7414):57-74.
ENCFF072TLG.bam	ovary	ENCODE Project Consortium. An integrated encyclopedia of DNA elements in the human genome. Nature 2012 Sep 6;489(7414):57-74.
ENCFF180HNU.bam	ovary	ENCODE Project Consortium. An integrated encyclopedia of DNA elements in the human genome. Nature 2012 Sep 6;489(7414):57-74.
ENCFF072TVW.bam	ovary	ENCODE Project Consortium. An integrated encyclopedia of DNA elements in the human genome. Nature 2012 Sep 6;489(7414):57-74.
ENCFF988IQG.bam	pancreas	ENCODE Project Consortium. An integrated encyclopedia of DNA elements in the human genome. Nature 2012 Sep 6;489(7414):57-74.
ENCFF456GDF.bam	pancreas	ENCODE Project Consortium. An integrated encyclopedia of DNA elements in the human genome. Nature 2012 Sep 6;489(7414):57-74.
ENCFF025CEB.bam	pancreas	ENCODE Project Consortium. An integrated encyclopedia of DNA elements in the human genome. Nature 2012 Sep 6;489(7414):57-74.
ENCFF180RAM.bam	pancreas	ENCODE Project Consortium. An integrated encyclopedia of DNA elements in the human genome. Nature 2012 Sep 6;489(7414):57-74.
ENCFF979ZTM.bam	pancreas	ENCODE Project Consortium. An integrated encyclopedia of DNA elements in the human genome. Nature 2012 Sep 6;489(7414):57-74.
ENCFF427BNB.bam	right lobe of liver	ENCODE Project Consortium. An integrated encyclopedia of DNA elements in the human genome. Nature 2012 Sep 6;489(7414):57-74.
ENCFF397QAV.bam	right lobe of liver	ENCODE Project Consortium. An integrated encyclopedia of DNA elements in the human genome. Nature 2012 Sep 6;489(7414):57-74.
ENCFF531YYI.bam	sigmoid colon	ENCODE Project Consortium. An integrated encyclopedia of DNA elements in the human genome. Nature 2012 Sep 6;489(7414):57-74.
ENCFF136TSS.bam	spleen	ENCODE Project Consortium. An integrated encyclopedia of DNA elements in the human genome. Nature 2012 Sep 6;489(7414):57-74.
ENCFF459MPN.bam	stomach	ENCODE Project Consortium. An integrated encyclopedia of DNA elements in the human genome. Nature 2012 Sep 6;489(7414):57-74.
ENCFF386AZI.bam	testis	ENCODE Project Consortium. An integrated encyclopedia of DNA elements in the human genome. Nature 2012 Sep 6;489(7414):57-74.
ENCFF125WQU.bam	upper lobe of left lung	ENCODE Project Consortium. An integrated encyclopedia of DNA elements in the human genome. Nature 2012 Sep 6;489(7414):57-74.
ENCFF702XKC.bam	upper lobe of right lung	ENCODE Project Consortium. An integrated encyclopedia of DNA elements in the human genome. Nature 2012 Sep 6;489(7414):57-74.
ENCFF244JVV.bam	embryonic stem cells	ENCODE Project Consortium. An integrated encyclopedia of DNA elements in the human genome. Nature 2012 Sep 6;489(7414):57-74.

### Sheet: ChIPseq
Publicly available ChIPseq data used in the study
Mouse
dataset	target	cell type	study
GSM3058331	Rest	embryonic stem cells	Barisic D, Stadler MB, Iurlaro M, Schübeler D. Mammalian ISWI and SWI/SNF selectively mediate binding of distinct transcription factors. Nature 2019 May;569(7754):136-140.
GSM3058332	Rest	embryonic stem cells	Barisic D, Stadler MB, Iurlaro M, Schübeler D. Mammalian ISWI and SWI/SNF selectively mediate binding of distinct transcription factors. Nature 2019 May;569(7754):136-140.
GSM3058335	Input	embryonic stem cells	Barisic D, Stadler MB, Iurlaro M, Schübeler D. Mammalian ISWI and SWI/SNF selectively mediate binding of distinct transcription factors. Nature 2019 May;569(7754):136-140.
GSM3058327	CTCF	embryonic stem cells	Barisic D, Stadler MB, Iurlaro M, Schübeler D. Mammalian ISWI and SWI/SNF selectively mediate binding of distinct transcription factors. Nature 2019 May;569(7754):136-140.
GSM3058329	Input	embryonic stem cells	Barisic D, Stadler MB, Iurlaro M, Schübeler D. Mammalian ISWI and SWI/SNF selectively mediate binding of distinct transcription factors. Nature 2019 May;569(7754):136-140.
GSM801982	H3K36me3	embryonic stem cells	Tippmann SC, Ivanek R, Gaidatzis D, Schöler A et al. Chromatin measurements reveal contributions of synthesis and decay to steady-state mRNA levels. Mol Syst Biol 2012 Jul 17;8:593.
GSM801983	H3K36me3	embryonic stem cells	Tippmann SC, Ivanek R, Gaidatzis D, Schöler A et al. Chromatin measurements reveal contributions of synthesis and decay to steady-state mRNA levels. Mol Syst Biol 2012 Jul 17;8:593.
GSM747539	H3K27me3	embryonic stem cells	Stadler MB, Murr R, Burger L, Ivanek R et al. DNA-binding factors shape the mouse methylome at distal regulatory regions. Nature 2011 Dec 14;480(7378):490-5.
GSM747540	H3K27me3	embryonic stem cells	Stadler MB, Murr R, Burger L, Ivanek R et al. DNA-binding factors shape the mouse methylome at distal regulatory regions. Nature 2011 Dec 14;480(7378):490-5.
GSM747541	H3K27me3	embryonic stem cells	Stadler MB, Murr R, Burger L, Ivanek R et al. DNA-binding factors shape the mouse methylome at distal regulatory regions. Nature 2011 Dec 14;480(7378):490-5.
GSM747543	H3K4me2	embryonic stem cells	Stadler MB, Murr R, Burger L, Ivanek R et al. DNA-binding factors shape the mouse methylome at distal regulatory regions. Nature 2011 Dec 14;480(7378):490-5.
GSM747544	H3K4me2	embryonic stem cells	Stadler MB, Murr R, Burger L, Ivanek R et al. DNA-binding factors shape the mouse methylome at distal regulatory regions. Nature 2011 Dec 14;480(7378):490-5.
GSM747546	Input	embryonic stem cells	Stadler MB, Murr R, Burger L, Ivanek R et al. DNA-binding factors shape the mouse methylome at distal regulatory regions. Nature 2011 Dec 14;480(7378):490-5.
GSM1891643	Input	embryonic stem cells	Domcke S, Bardet AF, Adrian Ginno P, Hartl D et al. Competition between DNA methylation and transcription factors determines binding of NRF1. Nature 2015 Dec 24;528(7583):575-9.
GSM1891651	H3K27ac	embryonic stem cells	Domcke S, Bardet AF, Adrian Ginno P, Hartl D et al. Competition between DNA methylation and transcription factors determines binding of NRF1. Nature 2015 Dec 24;528(7583):575-9.
GSM1891652	H3K27ac	embryonic stem cells	Domcke S, Bardet AF, Adrian Ginno P, Hartl D et al. Competition between DNA methylation and transcription factors determines binding of NRF1. Nature 2015 Dec 24;528(7583):575-9.
GSM2051614	H3K9me2	embryonic stem cells	von Meyenn F, Iurlaro M, Habibi E, Liu NQ et al. Impairment of DNA Methylation Maintenance Is the Main Cause of Global Demethylation in Naive Embryonic Stem Cells. Mol Cell 2016 Jun 16;62(6):848-861.
GSM2051615	H3K9me2	embryonic stem cells	von Meyenn F, Iurlaro M, Habibi E, Liu NQ et al. Impairment of DNA Methylation Maintenance Is the Main Cause of Global Demethylation in Naive Embryonic Stem Cells. Mol Cell 2016 Jun 16;62(6):848-861.
GSM4050822	H3K4me1	embryonic stem cells	ENCODE Project Consortium.. An integrated encyclopedia of DNA elements in the human genome. Nature 2012 Sep 6;489(7414):57-74.
GSM4050823	H3K4me1	embryonic stem cells	ENCODE Project Consortium.. An integrated encyclopedia of DNA elements in the human genome. Nature 2012 Sep 6;489(7414):57-74.
GSM4051026	H3K4me3	embryonic stem cells	ENCODE Project Consortium.. An integrated encyclopedia of DNA elements in the human genome. Nature 2012 Sep 6;489(7414):57-74.
GSM4051027	H3K4me3	embryonic stem cells	ENCODE Project Consortium.. An integrated encyclopedia of DNA elements in the human genome. Nature 2012 Sep 6;489(7414):57-74.
GSM4051144	H3K9me3	embryonic stem cells	ENCODE Project Consortium.. An integrated encyclopedia of DNA elements in the human genome. Nature 2012 Sep 6;489(7414):57-74.
GSM4051145	H3K9me3	embryonic stem cells	ENCODE Project Consortium.. An integrated encyclopedia of DNA elements in the human genome. Nature 2012 Sep 6;489(7414):57-74.
GSM4051038	Input	embryonic stem cells	ENCODE Project Consortium.. An integrated encyclopedia of DNA elements in the human genome. Nature 2012 Sep 6;489(7414):57-74.
GSM4051039	Input	embryonic stem cells	ENCODE Project Consortium.. An integrated encyclopedia of DNA elements in the human genome. Nature 2012 Sep 6;489(7414):57-74.
Human
dataset	target	cell type	study
GSM2677372	p53	MCF7 breast epithelial cells	Hafner A, Kublo L, Tsabar M, Lahav G et al. Identification of universal and cell-type specific p53 DNA binding. BMC Mol Cell Biol 2020 Feb 18;21(1):5.
GSM2677371	Input	MCF7 breast epithelial cells	Hafner A, Kublo L, Tsabar M, Lahav G et al. Identification of universal and cell-type specific p53 DNA binding. BMC Mol Cell Biol 2020 Feb 18;21(1):5.
GSM981235	p53	embryonic stem cells	Akdemir KC, Jain AK, Allton K, Aronow B et al. Genome-wide profiling reveals stimulus-specific functions of p53 during differentiation and DNA damage of human embryonic stem cells. Nucleic Acids Res 2014 Jan;42(1):205-23.
GSM981236	p53	embryonic stem cells	Akdemir KC, Jain AK, Allton K, Aronow B et al. Genome-wide profiling reveals stimulus-specific functions of p53 during differentiation and DNA damage of human embryonic stem cells. Nucleic Acids Res 2014 Jan;42(1):205-23.
GSM981238	input	embryonic stem cells	Akdemir KC, Jain AK, Allton K, Aronow B et al. Genome-wide profiling reveals stimulus-specific functions of p53 during differentiation and DNA damage of human embryonic stem cells. Nucleic Acids Res 2014 Jan;42(1):205-23.
GSM1142702	p53	LCL lymphoblastoid cells	Zeron-Medina J, Wang X, Repapi E, Campbell MR et al. A polymorphic p53 response element in KIT ligand influences cancer risk and has undergone natural selection. Cell 2013 Oct 10;155(2):410-22.
GSM1142703	input	LCL lymphoblastoid cells	Zeron-Medina J, Wang X, Repapi E, Campbell MR et al. A polymorphic p53 response element in KIT ligand influences cancer risk and has undergone natural selection. Cell 2013 Oct 10;155(2):410-22.
ERX348277	p53	CAL51 breast epithelial cells	Rashi-Elkeles S, Warnatz HJ, Elkon R, Kupershtein A, et al. Parallel Profiling of the Transcriptome, Cistrome, and Epigenome in the Cellular Response to Ionizing Radiation. Sci Signal 2014 May 13; 7(325):rs3.
ERX348274	input	CAL51 breast epithelial cells	Rashi-Elkeles S, Warnatz HJ, Elkon R, Kupershtein A, et al. Parallel Profiling of the Transcriptome, Cistrome, and Epigenome in the Cellular Response to Ionizing Radiation. Sci Signal 2014 May 13; 7(325):rs3.
SRX490263	p53	Human diploid foreskin fibroblast cells	Williams K, Christensen J, Rappsilber J, Nielsen AL et al. The histone lysine demethylase JMJD3/KDM6B is recruited to p53 bound promoters and enhancer elements in a p53 dependent manner. PLoS One 2014;9(5):e96545.
SRX490264	p53	Human diploid foreskin fibroblast cells	Williams K, Christensen J, Rappsilber J, Nielsen AL et al. The histone lysine demethylase JMJD3/KDM6B is recruited to p53 bound promoters and enhancer elements in a p53 dependent manner. PLoS One 2014;9(5):e96545.
SRX490265	IgG	Human diploid foreskin fibroblast cells	Williams K, Christensen J, Rappsilber J, Nielsen AL et al. The histone lysine demethylase JMJD3/KDM6B is recruited to p53 bound promoters and enhancer elements in a p53 dependent manner. PLoS One 2014;9(5):e96545.
