## Supplementary material for "Readout of histone methylation by Trim24 locally restricts chromatin opening by p53": Table_S3

### Sheet: Sheet1
Sample	number of reads	number of mapped reads	duplication rate	mean insert size	mean mapping quality	GC percentage	general error rate	RelCC	SSD	RiP%	RiBL%	NumberofMACS2peaks
ATACseq_ESC_dp53_Act_r1_1	56,061,942	40,371,898 (72.01%)	9.14%	169.2706	246.2227	45.1%	0.0034	0.261	0.739	5.97	0.0507	19975
ATACseq_ESC_dp53_Act_r2_1	49,987,706	35,768,260 (71.55%)	8.2%	188.1301	244.5779	47.06%	0.0033	0.229	1.1	14.6	0.0977	31699
ATACseq_ESC_dp53_Degr_r1_1	68,496,648	49,710,340 (72.57%)	7.9%	152.5487	245.1262	45.55%	0.0034	0.199	0.913	8.8	0.0725	31820
ATACseq_ESC_dp53_Degr_r2_1	46,114,180	33,731,714 (73.15%)	6.21%	163.7804	244.5777	45.59%	0.0034	0.298	0.848	7.99	0.086	24122
ATACseq_ESC_dp53_Unt_r1_1	65,102,650	47,241,880 (72.57%)	6.66%	148.3795	245.6746	44.92%	0.0034	0.225	0.804	5.04	0.0767	20741
ATACseq_ESC_dp53_Unt_r2_1	55,470,836	40,712,730 (73.39%)	6.59%	161.1127	245.1257	45.08%	0.0034	0.337	0.777	6.6	0.0631	22722
ATACseq_ESC_dTrim24_Act_0h_r1_1	37,675,940	27,327,112 (72.53%)	7.94%	185.1247	246.7698	47.56%	0.0037	0.25	1.13	17	0.122	38434
ATACseq_ESC_dTrim24_Act_12h_r1_1	42,492,756	30,574,680 (71.95%)	6.76%	176.617	246.2216	46.34%	0.0036	0.235	1.35	12.9	0.218	33653
ATACseq_ESC_dTrim24_Act_1h_r1_1	38,245,916	27,818,040 (72.73%)	7.46%	179.1751	244.5763	47.31%	0.0036	0.132	1.06	16.6	0.0898	38493
ATACseq_ESC_dTrim24_Act_1h_r2_1	47,077,968	33,244,048 (70.61%)	7.62%	178.7136	245.1248	46.76%	0.0037	0.0967	1.17	14.6	0.134	36470
ATACseq_ESC_dTrim24_Act_2h_r1_1	25,996,336	18,869,832 (72.59%)	6.34%	182.0392	244.0264	47.52%	0.0036	0.243	0.94	14.9	0.0893	29386
ATACseq_ESC_dTrim24_Act_2h_r2_1	44,501,920	32,009,886 (71.93%)	7.16%	178.318	245.6729	46.65%	0.0037	0.204	1.1	13	0.133	32144
ATACseq_ESC_dTrim24_Act_4h_r1_1	32,144,278	23,412,510 (72.84%)	6.87%	183.4893	245.124	47.24%	0.0036	0.227	0.992	14	0.119	30231
ATACseq_ESC_dTrim24_Act_4h_r2_1	36,077,644	26,094,648 (72.33%)	7.08%	184.4564	245.1249	47.34%	0.0037	0.231	1.03	14.9	0.116	34602
ATACseq_ESC_dTrim24_Act_8h_r1_1	51,526,512	36,460,982 (70.76%)	8.87%	188.645	245.6728	47.34%	0.0036	0.192	1.2	17.6	0.129	44516
ATACseq_ESC_dTrim24_Act_8h_r2_1	43,177,904	30,693,098 (71.09%)	8.18%	191.4408	246.2211	47.24%	0.0036	0.269	1.21	18	0.15	44286
ATACseq_ESC_dTrim24_Act_r1_1	52,119,678	37,371,028 (71.7%)	8.21%	168.452	244.5719	47.7%	0.003	0.275	1.11	14.6	0.117	41483
ATACseq_ESC_dTrim24_Act_r2_1	58,359,274	41,066,672 (70.37%)	9.48%	177.5059	246.765	47.8%	0.003	0.308	1.28	18	0.13	47775
ATACseq_ESC_dTrim24_Act_r3_1	54,198,286	38,032,224 (70.17%)	8.77%	168.0253	245.1207	47.68%	0.003	0.283	1.28	16.1	0.162	45170
ATACseq_ESC_dTrim24_Degr_r1_1	60,215,714	43,784,514 (72.71%)	9.07%	166.3584	245.121	47.63%	0.003	0.242	1.18	15.4	0.0837	41566
ATACseq_ESC_dTrim24_Degr_r2_1	44,216,996	31,624,256 (71.52%)	8.35%	177.2301	246.2174	47.86%	0.003	0.293	1.13	16	0.107	36959
ATACseq_ESC_dTrim24_Degr_r3_1	53,799,864	38,748,722 (72.02%)	9.05%	168.2775	246.2172	48.01%	0.003	0.261	1.24	16.7	0.113	40400
ATACseq_ESC_dTrim24_DegrAct_0h_r1_1	32,424,622	23,387,810 (72.13%)	7.21%	190.1743	244.5754	47.23%	0.0036	0.266	1.06	15.6	0.124	33130
ATACseq_ESC_dTrim24_DegrAct_12h_r1_1	52,966,402	37,891,158 (71.54%)	8.41%	182.7099	245.6729	46.67%	0.0036	0.262	1.5	13	0.234	35516
ATACseq_ESC_dTrim24_DegrAct_1h_r1_1	46,634,388	33,517,280 (71.87%)	9.09%	182.922	245.6731	47.19%	0.0036	0.182	1.18	16.5	0.134	38581
ATACseq_ESC_dTrim24_DegrAct_1h_r2_1	48,648,406	35,044,042 (72.04%)	8.57%	177.483	245.1248	47.12%	0.0037	0.139	1.2	16.5	0.131	41419
ATACseq_ESC_dTrim24_DegrAct_2h_r1_1	46,311,986	33,022,900 (71.31%)	8.57%	182.9456	246.2212	47.43%	0.0037	0.179	1.18	16.9	0.129	39915
ATACseq_ESC_dTrim24_DegrAct_2h_r2_1	58,165,684	41,411,522 (71.2%)	8.13%	171.8907	245.6735	46.19%	0.0037	0.14	1.18	13.8	0.129	38224
ATACseq_ESC_dTrim24_DegrAct_4h_r1_1	46,864,500	33,499,270 (71.48%)	7.37%	173.7086	245.6733	46.59%	0.0036	0.219	1.01	12.5	0.123	33634
ATACseq_ESC_dTrim24_DegrAct_4h_r2_1	59,164,918	42,101,180 (71.16%)	8.52%	182.378	245.1244	46.95%	0.0037	0.101	1.22	15.2	0.141	42088
ATACseq_ESC_dTrim24_DegrAct_8h_r1_1	40,385,438	28,934,832 (71.65%)	6.82%	179.9851	244.5767	46.32%	0.0036	0.383	1.19	12.5	0.194	31757
ATACseq_ESC_dTrim24_DegrAct_8h_r2_1	46,746,268	33,997,040 (72.73%)	5.2%	152.9481	245.6733	45.27%	0.0037	0.187	0.984	6.08	0.147	19340
ATACseq_ESC_dTrim24_DegrAct_r1_1	55,887,626	40,207,388 (71.94%)	8.07%	165.9261	245.6695	47.44%	0.003	0.284	1.09	14	0.113	39969
ATACseq_ESC_dTrim24_DegrAct_r2_1	58,838,740	41,478,396 (70.5%)	9.97%	177.4634	245.6695	47.86%	0.003	0.296	1.31	19.8	0.111	51758
ATACseq_ESC_dTrim24_DegrAct_r3_1	36,741,606	26,629,580 (72.48%)	7.21%	169.2015	244.5732	47.8%	0.003	0.436	0.938	12.2	0.107	32203
ATACseq_ESC_dTrim24_IRAct_r1_1	50,298,622	34,803,394 (69.19%)	11.63%	181.3874	244.5784	47.22%	0.0037	0.524	1.63	17.9	0.242	40387
ATACseq_ESC_dTrim24_IRAct_r2_1	45,343,068	31,416,416 (69.29%)	10.72%	170.9775	245.1271	46.31%	0.0037	0.392	1.38	11.9	0.232	29716
ATACseq_ESC_dTrim24_IRDegrAct_r1_1	39,900,936	28,374,616 (71.11%)	7.89%	171.4818	246.2238	46.6%	0.0036	0.458	1.24	12.7	0.198	30347
ATACseq_ESC_dTrim24_IRDegrAct_r2_1	51,384,454	36,512,430 (71.06%)	8.77%	169.8058	246.2237	46.65%	0.0037	0.426	1.43	12.5	0.227	32973
ATACseq_ESC_dTrim24_NutlinAct_r1_1	47,265,652	32,689,316 (69.16%)	9.5%	176.5299	245.6753	46.38%	0.0037	0.527	1.68	12	0.312	28268
ATACseq_ESC_dTrim24_NutlinAct_r2_1	48,148,428	33,913,124 (70.43%)	9.35%	172.9571	245.6752	46.26%	0.0037	0.567	1.54	10.4	0.278	26771
ATACseq_ESC_dTrim24_NutlinDegrAct_r1_1	43,084,880	30,105,620 (69.88%)	11.9%	183.2075	246.2236	46.36%	0.0037	0.521	1.65	11.7	0.317	26634
ATACseq_ESC_dTrim24_NutlinDegrAct_r2_1	44,307,860	31,764,836 (71.69%)	8.39%	172.8178	244.5786	46.21%	0.0036	0.655	1.63	11.4	0.308	28545
ATACseq_ESC_dTrim24_Unt_r1_1	62,073,208	44,608,578 (71.86%)	9.37%	168.2152	246.7661	47.61%	0.003	0.253	1.27	16.2	0.116	44672
ATACseq_ESC_dTrim24_Unt_r2_1	62,495,120	44,415,540 (71.07%)	9.88%	173.1049	245.6696	48%	0.003	0.26	1.33	17.8	0.118	46855
ATACseq_ESC_dTrim24_Unt_r3_1	58,784,630	43,697,030 (74.33%)	7.31%	151.3438	246.217	46.85%	0.003	0.26	0.933	9.57	0.0768	30841
ATACseq_ESC_wt_Act_r1_1	38,735,636	27,971,334 (72.21%)	10.75%	188.4964	245.6723	50.31%	0.003	0.622	1.13	22.4	0.0853	48601
ATACseq_ESC_wt_Act_r2_1	45,599,838	32,385,554 (71.02%)	11.65%	189.0063	245.1242	50.36%	0.003	0.54	1.24	24	0.111	54585
ATACseq_ESC_wt_Unt_r1_1	52,250,338	38,111,664 (72.94%)	15.5%	191.9793	244.0261	51.32%	0.003	0.451	1.68	33.2	0.0766	62066
ATACseq_ESC_wt_Unt_r2_1	41,542,378	30,461,992 (73.33%)	12.89%	185.8697	244.5749	50.08%	0.0031	0.695	1.38	25.2	0.133	49309
ChIPseq_ESC_parental_p53_r2_1	12,953,208	9,138,025 (70.55%)	22.84%	0	242.9227	47.02%	0.0034	2.35	1.94	18.7	0.0261	16432
ChIPseq_ESC_parental_p53_r2_2	12,868,467	9,079,786 (70.56%)	22.71%	0	243.4709	47.01%	0.0034	2.22	1.93	18.6	0.0285	16426
ChIPseq_ESC_parental_p53_r2_3	12,837,028	9,058,520 (70.57%)	22.68%	0	243.4718	47.02%	0.0033	2.25	1.93	18.6	0.0278	16332
ChIPseq_ESC_parental_p53_r1_1	9,905,005	6,918,496 (69.85%)	28.64%	0	242.9237	50.4%	0.0034	2	1.87	19	0.0197	13758
ChIPseq_ESC_parental_p53_r1_2	9,835,309	6,873,050 (69.88%)	28.45%	0	242.9238	50.4%	0.0034	2.01	1.86	18.9	0.0235	13731
ChIPseq_ESC_parental_p53_r1_3	9,810,865	6,851,888 (69.84%)	28.39%	0	243.4719	50.4%	0.0033	2.04	1.85	19	0.0249	13695
ChIPseq_ESC_DNMT-TKO_p53_r2_1	6,770,528	4,574,583 (67.57%)	14.96%	0	242.9243	46.25%	0.0035	2.17	1.21	14.5	0.0404	9557
ChIPseq_ESC_DNMT-TKO_p53_r2_2	6,719,088	4,540,375 (67.57%)	14.86%	0	242.9231	46.27%	0.0035	2.27	1.2	14.4	0.0403	9498
ChIPseq_ESC_DNMT-TKO_p53_r2_3	6,695,131	4,526,319 (67.61%)	14.84%	0	242.9236	46.27%	0.0034	2.24	1.21	14.5	0.0427	9494
ChIPseq_ESC_DNMT-TKO_p53_r1_1	18,932,477	13,311,092 (70.31%)	24.82%	0	242.9232	44.66%	0.0034	2.14	1.56	12.3	0.0415	14137
ChIPseq_ESC_DNMT-TKO_p53_r1_2	18,803,122	13,224,555 (70.33%)	24.68%	0	243.4717	44.66%	0.0034	2.13	1.55	12.3	0.0435	14028
ChIPseq_ESC_DNMT-TKO_p53_r1_3	18,749,302	13,180,603 (70.3%)	24.63%	0	242.9237	44.66%	0.0033	2.16	1.54	12.2	0.0403	14037
ChIPseq_ESC_dp53_p53_Unt_r1_1	65,650,470	45,851,588 (69.84%)	90.53%	194.9043	246.2231	43.89%	0.0035	4.27	2.74	8.39	0.0131	6141
ChIPseq_ESC_dp53_p53_Act_r1_1	54,870,442	35,350,934 (64.43%)	82.16%	197.668	246.2228	45.06%	0.0037	3.91	3.29	15.9	0.0118	11604
ChIPseq_ESC_dp53_p53_Unt_r2_1	30,098,786	18,505,214 (61.48%)	48.93%	204.8776	245.1266	42.33%	0.0049	5.23	2.62	4.75	0.0134	4957
ChIPseq_ESC_dp53_p53_Act_r2_1	25,294,318	14,013,762 (55.4%)	66.08%	201.1218	244.029	42.75%	0.0063	4.04	5.37	11.7	0.0153	7052
ChIPseq_ESC_dp53_IgG_Unt_r1_1	72,435,814	49,401,636 (68.2%)	89.54%	190.9158	245.1262	42.91%	0.0036	91	1.48	0.195	0.0162	661
ChIPseq_ESC_dp53_IgG_Unt_r2_1	20,559,738	11,895,862 (57.86%)	69.05%	204.8347	244.5782	41.7%	0.0057	10.9	3.22	0.245	0.0156	352
ChIPseq_ESC_dp53_H3K27ac_Degr_r1_1	24,878,288	18,319,770 (73.64%)	10.15%	220.0362	245.1271	47.04%	0.0029	6.06	1.51	27.1	0.0481	24283
ChIPseq_ESC_dp53_H3K27ac_Degr_r1_2	34,066,676	25,226,852 (74.05%)	12.43%	218.5058	244.5786	46.91%	0.0031	5.42	1.75	29	0.0452	28255
ChIPseq_ESC_dp53_H3K27ac_Degr_r2_1	22,354,858	16,732,718 (74.85%)	10.75%	206.3412	244.0302	47.84%	0.0029	5.4	1.6	29.6	0.0726	25188
ChIPseq_ESC_dp53_H3K27ac_Degr_r2_2	30,693,712	23,081,518 (75.2%)	13.14%	205.2045	244.5786	47.71%	0.0031	5.31	1.86	31.5	0.0707	29209
ChIPseq_ESC_dp53_H3K27ac_Unt_r1_1	24,178,504	18,384,046 (76.03%)	11.29%	212.3681	244.5789	47.66%	0.0029	5.52	1.67	31	0.0432	26545
ChIPseq_ESC_dp53_H3K27ac_Unt_r1_2	32,110,052	24,484,888 (76.25%)	13.49%	209.8606	243.4808	47.51%	0.0032	4.74	1.91	32.9	0.0455	31032
ChIPseq_ESC_dp53_H3K27ac_Unt_r2_1	24,369,268	18,232,332 (74.82%)	11.01%	206.1556	244.0304	47.75%	0.0028	5.48	1.66	30.8	0.0598	27001
ChIPseq_ESC_dp53_H3K27ac_Unt_r2_2	33,483,146	25,164,086 (75.15%)	13.39%	204.9336	244.5787	47.63%	0.0031	4.84	1.93	32.9	0.0645	30560
ChIPseq_ESC_dp53_H3K27ac_Act_r1_1	20,451,674	15,889,030 (77.69%)	9.62%	200.2906	243.4821	48.43%	0.0028	6.15	1.5	28.9	0.0374	25626
ChIPseq_ESC_dp53_H3K27ac_Act_r1_2	28,186,454	21,935,662 (77.82%)	11.83%	199.343	243.4785	48.3%	0.003	5.77	1.73	31.1	0.0381	29732
ChIPseq_ESC_dp53_H3K27ac_Act_r2_1	27,526,396	21,121,196 (76.73%)	11.67%	199.9384	243.482	48.34%	0.0028	4.76	1.72	31.1	0.0381	29052
ChIPseq_ESC_dp53_H3K27ac_Act_r2_2	37,892,840	29,095,296 (76.78%)	14.18%	198.9807	244.5787	48.21%	0.0031	4.75	2	33	0.0388	33295
ChIPseq_ESC_dp53_Trim24_Degr_r1_1	16,457,611	11,534,776 (70.09%)	3.48%	0	242.9267	43.99%	0.0036	1.49	0.658	3.97	0.0324	9929
ChIPseq_ESC_dp53_Trim24_Degr_r1_2	16,525,719	11,587,707 (70.12%)	3.5%	0	244.5707	43.98%	0.0037	1.59	0.658	3.89	0.031	9912
ChIPseq_ESC_dp53_Trim24_Degr_r1_3	17,313,782	12,102,110 (69.9%)	3.64%	0	243.4681	43.94%	0.0037	1.64	0.665	4.06	0.0312	9992
ChIPseq_ESC_dp53_Trim24_Degr_r2_1	11,545,730	8,167,792 (70.74%)	5.16%	0	244.5718	48.96%	0.0038	2.01	0.73	7.72	0.0351	15620
ChIPseq_ESC_dp53_Trim24_Degr_r2_2	11,587,046	8,214,139 (70.89%)	5.19%	0	242.9264	48.94%	0.0038	2.75	0.732	7.67	0.0357	15510
ChIPseq_ESC_dp53_Trim24_Degr_r2_3	12,172,483	8,575,628 (70.45%)	5.41%	0	242.9204	48.98%	0.0039	2.78	0.737	7.99	0.0376	16849
ChIPseq_ESC_dp53_Trim24_Unt_r1_1	14,246,311	9,839,182 (69.06%)	7.88%	0	244.5725	46.38%	0.0038	2.41	0.818	8.86	0.0301	16962
ChIPseq_ESC_dp53_Trim24_Unt_r1_2	14,344,744	9,928,385 (69.21%)	7.95%	0	243.4747	46.38%	0.0038	2.36	0.817	8.82	0.0281	17111
ChIPseq_ESC_dp53_Trim24_Unt_r1_3	14,957,362	10,282,743 (68.75%)	8.26%	0	242.9208	46.36%	0.0039	2.28	0.829	9.05	0.031	17873
ChIPseq_ESC_dp53_Trim24_Unt_r2_1	11,402,107	8,007,135 (70.23%)	5.56%	0	242.9272	46.25%	0.0036	2.31	0.777	8.26	0.0276	14073
ChIPseq_ESC_dp53_Trim24_Unt_r2_2	11,436,004	8,040,556 (70.31%)	5.58%	0	242.9259	46.24%	0.0037	2.55	0.778	8.05	0.0275	13908
ChIPseq_ESC_dp53_Trim24_Unt_r2_3	12,098,122	8,470,457 (70.01%)	5.87%	0	242.9206	46.22%	0.0037	2.35	0.793	8.46	0.0257	14946
ChIPseq_ESC_wt_H3K23ac_Unt_r1_1	25,765,492	11,263,948 (43.72%)	4.64%	0	242.9219	45.54%	0.007	2.18	20.1	12.9	0.127	16118
ChIPseq_ESC_wt_H3K23ac_Unt_r1_2	25,264,816	11,041,062 (43.7%)	4.58%	0	243.9766	45.53%	0.007	2.37	20.2	12.9	0.121	16110
ChIPseq_ESC_wt_H3K23ac_Unt_r2_1	29,734,195	20,747,167 (69.78%)	4.28%	0	242.9208	45.05%	0.0043	2.71	3.74	8.27	0.116	21591
ChIPseq_ESC_wt_H3K23ac_Unt_r2_2	29,223,281	20,368,672 (69.7%)	4.25%	0	243.429	45.04%	0.0043	2.5	3.56	8.26	0.112	21199
ChIPseq_ESC_Trim24adbkWT_Flag_Act_r1_1	34,297,644	23,887,316 (69.65%)	21.72%	0	244.0109	41.65%	0.0036	1.88	1.69	5.62	0.0229	10995
ChIPseq_ESC_Trim24adbkWT_Flag_Act_r2_1	41,450,126	29,686,342 (71.62%)	22.68%	0	244.0099	41.91%	0.0034	2.28	1.17	7.05	0.0209	14587
ChIPseq_ESC_Trim24adbkWT_IgG_Act_r1_1	27,364,335	15,869,653 (57.99%)	29.09%	0	244.5593	40.94%	0.0045	307	3.2	1.17	0.0223	777
ChIPseq_ESC_Trim24adbkPHDmutant_Flag_Act_r1_1	41,703,436	24,836,233 (59.55%)	14.96%	0	244.0111	41.28%	0.0047	3.18	9.3	2.41	0.0252	4641
ChIPseq_ESC_Trim24adbkPHDmutant_Flag_Act_r2_1	42,933,211	29,505,696 (68.72%)	19.71%	0	244.0102	41.93%	0.0035	6.13	1.26	1.88	0.0313	5558
ChIPseq_ESC_Trim24adbkWT_IgG_Act_r2_1	24,183,232	10,527,173 (43.53%)	3.07%	0	243.4628	40.44%	0.0056	1.27	9.31	4.23	0.0219	776
ChIPseq_ESC_Trim24adbkWT_IgG_Act_r2_2	23,481,859	10,443,979 (44.48%)	3.02%	0	242.4486	40.47%	0.0086	0.394	8.14	3.76	0.0219	740
ChIPseq_ESC_Trim24adbkNterminal_Flag_Act_r1_1	21,926,675	10,178,764 (46.42%)	3.09%	0	243.4645	42.17%	0.0047	1.73	9.7	6.71	0.0204	8548
ChIPseq_ESC_Trim24adbkNterminal_Flag_Act_r1_2	21,443,673	10,103,900 (47.12%)	3.03%	0	243.5412	42.18%	0.0077	1.74	8.21	6.37	0.022	8428
ChIPseq_ESC_Trim24adbkNterminal_Flag_Act_r2_1	25,029,186	11,038,186 (44.1%)	4.13%	0	243.4638	41.87%	0.0063	1.85	23.9	10.9	0.0182	12404
ChIPseq_ESC_Trim24adbkNterminal_Flag_Act_r2_2	24,295,945	10,898,500 (44.86%)	4.07%	0	242.9941	41.94%	0.0092	1.94	20.4	14.1	0.0183	12351
ChIPseq_ESC_Trim24adbkNdeletion_Flag_Act_r1_1	20,627,237	8,890,686 (43.1%)	2.65%	0	244.0125	40.72%	0.0053	0.315	23.3	7.48	0.0189	597
ChIPseq_ESC_Trim24adbkNdeletion_Flag_Act_r1_2	20,031,511	8,846,018 (44.16%)	2.58%	0	242.9978	40.75%	0.0082	0.361	20.7	6.69	0.0215	590
ChIPseq_ESC_Trim24adbkNdeletion_Flag_Act_r2_1	21,401,368	5,834,178 (27.26%)	3.4%	0	243.4644	39.54%	0.0083	0.457	26.2	14	0.0243	1023
ChIPseq_ESC_Trim24adbkNdeletion_Flag_Act_r2_2	20,595,848	5,787,512 (28.1%)	3.33%	0	242.4414	39.66%	0.0111	0.525	23.7	12.6	0.0248	1011
ChIPseq_ESC_Trim24adbkING1-PHDmutant_Flag_Act_r1_1	22,861,941	10,186,580 (44.56%)	4.21%	0	242.9132	40.94%	0.0069	1.97	34.1	11.3	0.0186	5749
ChIPseq_ESC_Trim24adbkING1-PHDmutant_Flag_Act_r1_2	22,116,266	10,068,778 (45.53%)	4.14%	0	242.9912	41.05%	0.0097	1.35	28.6	10	0.0189	5644
ChIPseq_ESC_Trim24adbkING1-PHDmutant_Flag_Act_r2_1	20,838,444	8,153,291 (39.13%)	3.02%	0	242.916	41.11%	0.006	1.23	21.4	9.61	0.0201	3292
ChIPseq_ESC_Trim24adbkING1-PHDmutant_Flag_Act_r2_2	20,297,997	8,105,359 (39.93%)	2.96%	0	242.4402	41.16%	0.0089	0.978	18.3	8.51	0.0213	3293
ChIPseq_ESC_Trim24adbkTaf3-PHDmutant_Flag_Act_r1_1	30,447,481	21,997,548 (72.25%)	5.7%	0	244.012	41.84%	0.0035	2.51	1.8	0.9	0.0211	3332
ChIPseq_ESC_Trim24adbkTaf3-PHDmutant_Flag_Act_r1_2	30,312,481	21,904,070 (72.26%)	5.62%	0	243.5466	41.81%	0.0065	1.57	1.53	0.883	0.0242	3289
ChIPseq_ESC_Trim24adbkTaf3-PHDmutant_Flag_Act_r2_1	25,447,628	14,569,018 (57.25%)	5.37%	0	244.5596	41.63%	0.0046	1.21	17	2.92	0.0215	4408
ChIPseq_ESC_Trim24adbkTaf3-PHDmutant_Flag_Act_r2_2	25,005,728	14,492,250 (57.96%)	5.3%	0	244.0852	41.65%	0.0076	1.54	14.3	2.74	0.0204	4389
ChIPseq_ESC_dTrim24_IgG_Unt_r2_1	14,345,921	10,221,775 (71.25%)	1.91%	0	242.9302	40.94%	0.0042	0.962	0.537	0.0246	0.0282	282
ChIPseq_ESC_dTrim24_IgG_Unt_r2_2	14,284,836	10,177,088 (71.24%)	1.89%	0	242.8847	40.94%	0.0043	9.4	0.536	0.0275	0.027	266
ChIPseq_ESC_wt_p53_Unt_r1_1	18,277,396	13,181,572 (72.12%)	15.45%	0	242.9306	42.25%	0.0042	2.19	1.03	8.54	0.0392	15410
ChIPseq_ESC_wt_p53_Unt_r1_2	18,214,624	13,138,640 (72.13%)	15.41%	0	244.5309	42.26%	0.0043	2.27	1.03	8.62	0.0401	15387
ChIPseq_ESC_wt_p53_Unt_r2_1	19,237,225	13,947,011 (72.5%)	16.57%	0	243.4779	42.47%	0.0041	2.14	1.11	9.47	0.0369	16922
ChIPseq_ESC_wt_p53_Unt_r2_2	19,165,441	13,895,364 (72.5%)	16.53%	0	243.9826	42.48%	0.0042	2.18	1.11	9.56	0.0407	16918
ChIPseq_ESC_wt_Trim24_Unt_r1_1	13,220,042	9,245,396 (69.93%)	3.23%	0	244.5753	43.73%	0.0044	1.8	0.654	4.93	0.0463	13014
ChIPseq_ESC_wt_Trim24_Unt_r1_2	13,177,635	9,216,437 (69.94%)	3.22%	0	242.8843	43.73%	0.0045	1.81	0.655	4.85	0.049	13006
ChIPseq_ESC_wt_Trim24_Unt_r2_1	13,787,950	9,650,196 (69.99%)	3.28%	0	243.4788	43.78%	0.0044	1.94	0.66	5.16	0.047	13883
ChIPseq_ESC_wt_Trim24_Unt_r2_2	13,753,655	9,623,863 (69.97%)	3.27%	0	243.434	43.79%	0.0045	1.94	0.662	5.2	0.0446	13901
ChIPseq_ESC_wt_p53_Act_r1_1	15,576,820	11,639,504 (74.72%)	5.6%	0	243.479	44.02%	0.0043	2.06	1.22	15.9	0.0319	27675
ChIPseq_ESC_wt_p53_Act_r1_2	15,515,125	11,590,100 (74.7%)	5.59%	0	243.4331	44.03%	0.0043	2.07	1.21	16	0.0337	27712
ChIPseq_ESC_wt_p53_Act_r2_1	14,229,708	10,680,562 (75.06%)	6.79%	0	242.9305	44.6%	0.0042	1.98	1.41	20.5	0.0303	30672
ChIPseq_ESC_wt_p53_Act_r2_2	14,187,697	10,652,432 (75.08%)	6.78%	0	243.4349	44.61%	0.0042	2	1.41	20.4	0.0344	30696
ChIPseq_ESC_wt_Trim24_Act_r1_1	15,838,495	11,594,358 (73.2%)	4.83%	0	243.4787	44%	0.0041	2.4	1.06	15.9	0.0316	29142
ChIPseq_ESC_wt_Trim24_Act_r1_2	15,801,167	11,565,553 (73.19%)	4.83%	0	243.98	43.99%	0.0042	2.4	1.06	16	0.0294	29051
ChIPseq_ESC_wt_Trim24_Act_r2_1	17,875,401	13,087,161 (73.21%)	4.22%	0	242.9304	43.38%	0.0042	2.36	0.937	12.3	0.0341	26339
ChIPseq_ESC_wt_Trim24_Act_r2_2	17,813,960	13,042,136 (73.21%)	4.2%	0	243.4347	43.39%	0.0043	2.22	0.936	12.4	0.0334	26280
ChIPseq_ESC_wt_IgG_Unt_r1_1	18,811,200	13,242,154 (70.4%)	3.62%	0	243.4783	40.87%	0.0043	3.01	0.544	0.0255	0.0293	257
ChIPseq_ESC_wt_IgG_Unt_r1_2	18,743,881	13,197,789 (70.41%)	3.61%	0	242.8851	40.86%	0.0044	6.06	0.544	0.026	0.0303	260
ChIPseq_ESC_wt_IgG_Unt_r2_1	19,496,293	13,726,192 (70.4%)	4.46%	0	243.4784	40.63%	0.0043	106	0.548	0.0163	0.0249	244
ChIPseq_ESC_wt_IgG_Unt_r2_2	19,416,802	13,667,710 (70.39%)	4.44%	0	243.4339	40.63%	0.0043	-2.65	0.548	0.0167	0.0234	252
ChIPseq_ESC_dTrim24_p53_Act_r1_1	14,636,795	10,938,873 (74.74%)	2.51%	0	243.4789	42.86%	0.0041	2	0.798	7.39	0.0225	15505
ChIPseq_ESC_dTrim24_p53_Act_r1_2	14,581,104	10,896,005 (74.73%)	2.5%	0	243.4343	42.86%	0.0041	1.73	0.799	7.3	0.024	15486
ChIPseq_ESC_dTrim24_p53_Act_r2_1	16,577,663	12,375,827 (74.65%)	2.92%	0	242.9298	42.99%	0.0041	1.89	0.885	8.54	0.0248	17621
ChIPseq_ESC_dTrim24_p53_Act_r2_2	16,513,287	12,330,992 (74.67%)	2.91%	0	243.9828	43%	0.0042	1.8	0.884	8.52	0.0241	17574
ChIPseq_ESC_dTrim24_p53_DegrAct_r1_1	17,989,487	13,459,029 (74.82%)	2.98%	0	243.4784	42.93%	0.0041	1.69	0.869	6.87	0.0232	13834
ChIPseq_ESC_dTrim24_p53_DegrAct_r1_2	17,942,976	13,423,519 (74.81%)	2.96%	0	242.887	42.93%	0.0042	1.89	0.872	6.88	0.024	13782
ChIPseq_ESC_dTrim24_p53_DegrAct_r2_1	16,984,313	12,729,584 (74.95%)	3.84%	0	243.4788	43.92%	0.0042	1.66	1.16	11.7	0.0197	18920
ChIPseq_ESC_dTrim24_p53_DegrAct_r2_2	16,932,101	12,693,697 (74.97%)	3.84%	0	243.9813	43.92%	0.0042	1.7	1.16	11.6	0.0189	18874
ChIPseq_ESC_dTrim24_IgG_Unt_r1_1	14,272,462	10,166,193 (71.23%)	2.12%	0	244.5752	41%	0.0042	1.02	0.537	0.0228	0.025	281
ChIPseq_ESC_dTrim24_IgG_Unt_r1_2	14,227,695	10,133,986 (71.23%)	2.11%	0	243.9806	41%	0.0042	3.56	0.537	0.0242	0.0249	286
ChIPseq_ESC_dTrim24_p53_Degr_r1_1	20,904,129	19,167,812 (91.69%)	20.96%	0	243.4798	41.54%	0.0046	2.42	1.12	5.38	0.0216	8255
ChIPseq_ESC_dTrim24_p53_Degr_r1_2	21,019,639	19,265,267 (91.65%)	21.06%	0	243.4782	41.56%	0.005	2.48	1.12	5.43	0.024	8361
ChIPseq_HMEC_wt_IgG_Unt_r1_1	21,799,136	20,713,143 (95.02%)	18.42%	0	233.9257	38.18%	0.0032	10.6	0.581	0.185	0.00379	432
ChIPseq_HMEC_wt_IgG_Unt_r1_2	21,859,376	20,774,965 (95.04%)	18.45%	0	232.2042	38.2%	0.0037	14.5	0.581	0.187	0.00341	440
ChIPseq_HMEC_wt_p53_Act_r1_1	18,362,762	17,366,226 (94.57%)	39.65%	0	232.6351	38.96%	0.0032	143	0.668	0.242	0.00491	523
ChIPseq_HMEC_wt_p53_Act_r1_2	18,454,784	17,444,492 (94.53%)	39.78%	0	232.2034	38.99%	0.0037	68	0.668	0.237	0.00356	501
ChIPseq_ESC_dTrim24_p53_Degr_r2_1	19,954,676	18,151,799 (90.97%)	22.07%	0	243.4799	42.1%	0.0046	2.18	1.35	7.63	0.0207	9927
ChIPseq_ESC_dTrim24_p53_Degr_r2_2	20,043,439	18,230,632 (90.96%)	22.14%	0	244.0268	42.12%	0.0051	2.32	1.35	7.62	0.0201	9952
ChIPseq_ESC_dTrim24_p53_Unt_r1_1	19,056,114	17,480,096 (91.73%)	14.42%	0	243.48	41.61%	0.0046	2.55	0.977	5.8	0.0251	11191
ChIPseq_ESC_dTrim24_p53_Unt_r1_2	19,149,842	17,559,560 (91.7%)	14.48%	0	244.027	41.63%	0.0051	2.4	0.984	5.87	0.023	11148
ChIPseq_ESC_dTrim24_p53_Unt_r2_1	20,978,464	19,354,695 (92.26%)	8.91%	0	244.0279	40.92%	0.0045	3.51	0.678	1.99	0.0281	5673
ChIPseq_ESC_dTrim24_p53_Unt_r2_2	21,091,983	19,448,119 (92.21%)	8.95%	0	244.0265	40.94%	0.0049	2.7	0.68	1.98	0.0291	5664
ChIPseq_HMEC_wt_p53_Unt_r1_1	19,663,003	18,424,889 (93.7%)	49.39%	0	232.2054	38.31%	0.0032	13.5	0.72	0.254	0.00191	688
ChIPseq_HMEC_wt_p53_Unt_r1_2	19,768,646	18,515,755 (93.66%)	49.51%	0	230.0545	38.33%	0.0037	13.1	0.719	0.264	0.00142	697
SSD - SSD score (htSeqTools)
FragLenCC - Cross-Coverage score at the fragment length
RelativeCC - Cross-coverage score at the fragment length over Cross-coverage at the read length
RIP% - Percentage of reads wthin peaks
RIBL% - Percentage of reads wthin Blacklist regions

### Sheet: Sheet2
Sample	reads aligned	aligned to genes	no feature assigned	not aligned	exonic	intronic	intergenic	overlapping exon	5' bias	3' bias	5'-3' bias
RNAseq_ESC_dTrim24_Act_12h_r1	32,500,932	17,991,921	6,754,838	2,929,772	17,991,921 (72.7%)	5,224,750 (21.11%)	1,530,088 (6.18%)	1,079,221 (4.36%)	0.62	0.82	0.81
RNAseq_ESC_dTrim24_Act_12h_r2	29,731,049	15,607,234	7,257,422	3,112,548	15,607,234 (68.26%)	5,643,868 (24.68%)	1,613,554 (7.06%)	994,709 (4.35%)	0.7	0.82	0.89
RNAseq_ESC_dTrim24_Act_12h_r3	30,717,086	16,462,432	7,297,924	2,984,576	16,462,432 (69.29%)	5,461,698 (22.99%)	1,836,226 (7.73%)	991,719 (4.17%)	0.66	0.87	0.79
RNAseq_ESC_dTrim24_Act_2h_r1	30,668,346	18,308,431	4,844,683	1,646,311	18,308,431 (79.08%)	3,870,660 (16.72%)	974,023 (4.21%)	1,052,211 (4.54%)	0.64	0.85	0.78
RNAseq_ESC_dTrim24_Act_2h_r2	39,714,845	23,659,080	6,001,500	1,879,572	23,659,080 (79.77%)	4,862,791 (16.39%)	1,138,709 (3.84%)	1,349,665 (4.55%)	0.65	0.83	0.83
RNAseq_ESC_dTrim24_Act_2h_r3	29,623,102	17,436,776	4,531,993	1,481,921	17,436,776 (79.37%)	3,676,016 (16.73%)	855,977 (3.9%)	1,000,179 (4.55%)	0.62	0.82	0.78
RNAseq_ESC_dTrim24_Act_4h_r1	34,875,348	19,983,415	6,021,777	2,129,470	19,983,415 (76.84%)	4,823,847 (18.55%)	1,197,930 (4.61%)	1,211,075 (4.66%)	0.63	0.85	0.83
RNAseq_ESC_dTrim24_Act_4h_r2	29,300,296	16,838,938	5,101,574	1,682,424	16,838,938 (76.75%)	4,170,468 (19.01%)	931,106 (4.24%)	961,645 (4.38%)	0.65	0.83	0.79
RNAseq_ESC_dTrim24_Act_4h_r3	29,763,520	16,923,652	5,362,195	1,634,870	16,923,652 (75.94%)	4,407,390 (19.78%)	954,805 (4.28%)	1,005,466 (4.51%)	0.64	0.83	0.82
RNAseq_ESC_dTrim24_Act_4h_r4	33,209,300	18,628,499	6,110,703	1,034,910	18,628,499 (75.3%)	4,893,447 (19.78%)	1,217,256 (4.92%)	1,214,261 (4.91%)	0.64	0.83	0.82
RNAseq_ESC_dTrim24_Act_4h_r5	35,278,657	19,671,091	6,631,391	1,205,930	19,671,091 (74.79%)	5,240,208 (19.92%)	1,391,183 (5.29%)	1,255,369 (4.77%)	0.64	0.82	0.82
RNAseq_ESC_dTrim24_Act_4h_r6	32,401,992	18,216,415	5,994,902	1,101,968	18,216,415 (75.24%)	4,715,556 (19.48%)	1,279,346 (5.28%)	1,152,271 (4.76%)	0.65	0.82	0.86
RNAseq_ESC_dTrim24_Act_4h_r7	32,890,822	16,514,379	7,797,841	1,743,060	16,514,379 (67.93%)	5,335,432 (21.95%)	2,462,409 (10.13%)	1,061,364 (4.37%)	0.64	0.79	0.82
RNAseq_ESC_dTrim24_Act_8h_r1	29,746,591	16,282,136	6,380,926	1,819,023	16,282,136 (71.84%)	5,072,951 (22.38%)	1,307,975 (5.77%)	983,939 (4.34%)	0.63	0.87	0.77
RNAseq_ESC_dTrim24_Act_8h_r2	32,163,343	16,791,861	7,750,014	2,430,972	16,791,861 (68.42%)	5,680,686 (23.15%)	2,069,328 (8.43%)	1,013,597 (4.13%)	0.6	0.87	0.78
RNAseq_ESC_dTrim24_Act_8h_r3	30,346,434	16,719,980	6,472,374	2,056,383	16,719,980 (72.09%)	5,117,456 (22.07%)	1,354,918 (5.84%)	1,047,557 (4.52%)	0.59	0.89	0.79
RNAseq_ESC_dTrim24_Degr_r1	48,679,484	28,636,380	7,365,493	2,969,832	28,636,380 (79.54%)	5,590,863 (15.53%)	1,774,630 (4.93%)	1,658,701 (4.61%)	0.63	0.79	0.84
RNAseq_ESC_dTrim24_Degr_r2	45,258,467	26,150,813	6,570,916	2,535,489	26,150,813 (79.92%)	5,076,558 (15.51%)	1,494,358 (4.57%)	1,557,468 (4.76%)	0.55	0.76	0.83
RNAseq_ESC_dTrim24_Degr_r3	46,083,690	26,384,693	6,288,093	2,388,318	26,384,693 (80.75%)	4,811,576 (14.73%)	1,476,517 (4.52%)	1,581,770 (4.84%)	0.56	0.75	0.83
RNAseq_ESC_dTrim24_DegrAct_12h_r1	32,390,663	16,867,276	8,097,002	3,618,492	16,867,276 (67.57%)	5,975,268 (23.94%)	2,121,734 (8.5%)	1,051,292 (4.21%)	0.64	0.85	0.8
RNAseq_ESC_dTrim24_DegrAct_12h_r2	33,510,311	17,988,847	7,272,166	3,596,624	17,988,847 (71.21%)	5,449,116 (21.57%)	1,823,050 (7.22%)	1,196,570 (4.74%)	0.65	0.88	0.82
RNAseq_ESC_dTrim24_DegrAct_12h_r3	31,337,461	16,815,275	7,255,477	2,965,088	16,815,275 (69.86%)	5,363,446 (22.28%)	1,892,031 (7.86%)	975,074 (4.05%)	0.64	0.83	0.86
RNAseq_ESC_dTrim24_DegrAct_2h_r1	30,287,242	17,946,655	4,352,851	1,391,006	17,946,655 (80.48%)	3,470,920 (15.57%)	881,931 (3.95%)	1,041,471 (4.67%)	0.65	0.84	0.83
RNAseq_ESC_dTrim24_DegrAct_2h_r2	29,799,746	17,284,090	5,086,492	1,719,198	17,284,090 (77.26%)	4,070,159 (18.19%)	1,016,333 (4.54%)	1,024,854 (4.58%)	0.64	0.82	0.77
RNAseq_ESC_dTrim24_DegrAct_2h_r3	38,018,715	21,975,750	6,585,774	2,088,752	21,975,750 (76.94%)	5,263,373 (18.43%)	1,322,401 (4.63%)	1,334,086 (4.67%)	0.65	0.85	0.84
RNAseq_ESC_dTrim24_DegrAct_4h_r1	32,334,928	18,272,236	5,777,400	1,724,753	18,272,236 (75.98%)	4,665,627 (19.4%)	1,111,773 (4.62%)	1,073,632 (4.46%)	0.66	0.83	0.79
RNAseq_ESC_dTrim24_DegrAct_4h_r2	32,835,532	18,472,711	5,844,846	1,815,960	18,472,711 (75.96%)	4,667,959 (19.2%)	1,176,887 (4.84%)	1,079,922 (4.44%)	0.57	0.83	0.77
RNAseq_ESC_dTrim24_DegrAct_4h_r3	36,680,925	20,466,607	6,963,840	1,998,434	20,466,607 (74.61%)	5,466,090 (19.93%)	1,497,750 (5.46%)	1,197,077 (4.36%)	0.64	0.83	0.78
RNAseq_ESC_dTrim24_DegrAct_4h_r4	57,197,758	31,732,906	9,387,841	1,916,354	31,732,906 (77.17%)	7,471,738 (18.17%)	1,916,103 (4.66%)	2,056,761 (5%)	0.61	0.77	0.85
RNAseq_ESC_dTrim24_DegrAct_4h_r5	44,003,932	24,859,981	7,018,144	1,349,121	24,859,981 (77.98%)	5,673,514 (17.8%)	1,344,630 (4.22%)	1,653,769 (5.19%)	0.62	0.76	0.87
RNAseq_ESC_dTrim24_DegrAct_4h_r6	49,593,141	27,474,894	8,146,030	1,843,578	27,474,894 (77.13%)	6,433,685 (18.06%)	1,712,345 (4.81%)	1,769,254 (4.97%)	0.62	0.75	0.87
RNAseq_ESC_dTrim24_DegrAct_4h_r7	41,958,752	22,944,927	7,637,352	1,531,243	22,944,927 (75.03%)	5,914,037 (19.34%)	1,723,315 (5.64%)	1,463,287 (4.78%)	0.56	0.74	0.82
RNAseq_ESC_dTrim24_DegrAct_8h_r1	28,487,663	14,079,238	7,897,002	2,218,011	14,079,238 (64.07%)	5,540,569 (25.21%)	2,356,433 (10.72%)	831,602 (3.78%)	0.66	0.83	0.85
RNAseq_ESC_dTrim24_DegrAct_8h_r2	30,038,832	15,844,415	7,006,188	1,953,076	15,844,415 (69.34%)	5,239,906 (22.93%)	1,766,282 (7.73%)	945,843 (4.14%)	0.61	0.83	0.77
RNAseq_ESC_dTrim24_DegrAct_8h_r3	34,417,247	18,485,366	7,690,563	2,326,878	18,485,366 (70.62%)	5,921,584 (22.62%)	1,768,979 (6.76%)	1,091,174 (4.17%)	0.66	0.84	0.86
RNAseq_ESC_dTrim24_Unt_0h_r1	34,467,858	20,291,834	5,582,864	2,193,803	20,291,834 (78.42%)	4,253,527 (16.44%)	1,329,337 (5.14%)	1,172,069 (4.53%)	0.65	0.84	0.83
RNAseq_ESC_dTrim24_Unt_0h_r2	35,256,297	20,483,472	6,086,854	2,190,120	20,483,472 (77.09%)	4,478,439 (16.86%)	1,608,415 (6.05%)	1,264,083 (4.76%)	0.64	0.86	0.82
RNAseq_ESC_dTrim24_Unt_0h_r3	29,342,406	17,319,047	4,818,242	1,768,233	17,319,047 (78.23%)	3,674,928 (16.6%)	1,143,314 (5.16%)	975,418 (4.41%)	0.63	0.83	0.82
RNAseq_ESC_dTrim24_Unt_r1	38,682,635	22,723,154	5,681,880	1,930,504	22,723,154 (80%)	4,491,779 (15.81%)	1,190,101 (4.19%)	1,354,510 (4.77%)	0.6	0.72	0.85
RNAseq_ESC_dTrim24_Unt_r2	47,788,120	27,457,920	7,388,231	3,210,790	27,457,920 (78.8%)	5,664,536 (16.26%)	1,723,695 (4.95%)	1,638,777 (4.7%)	0.58	0.78	0.85
RNAseq_ESC_dTrim24_Unt_r3	46,161,486	27,047,427	7,177,248	2,167,480	27,047,427 (79.03%)	5,701,854 (16.66%)	1,475,394 (4.31%)	1,580,559 (4.62%)	0.6	0.79	0.81
RNAseq_ESC_LigNull_Act_4h_r1	38,083,460	20,938,195	6,989,631	1,431,923	20,938,195 (74.97%)	5,441,082 (19.48%)	1,548,549 (5.54%)	1,332,726 (4.77%)	0.61	0.81	0.82
RNAseq_ESC_LigNull_Act_4h_r2	33,397,988	17,228,164	7,777,368	1,520,277	17,228,164 (68.9%)	5,541,249 (22.16%)	2,236,119 (8.94%)	1,108,169 (4.43%)	0.6	0.84	0.8
RNAseq_ESC_LigNull_Act_4h_r3	33,904,027	17,933,413	7,616,176	1,485,043	17,933,413 (70.19%)	5,571,322 (21.81%)	2,044,854 (8%)	1,117,229 (4.37%)	0.6	0.78	0.86
RNAseq_ESC_LigNull_Act_4h_r4	37,672,521	19,134,555	8,610,176	2,162,909	19,134,555 (68.97%)	5,975,679 (21.54%)	2,634,497 (9.5%)	1,218,812 (4.39%)	0.61	0.8	0.82
RNAseq_ESC_wt_Act_r1	53,817,458	30,566,875	9,132,372	4,029,757	30,566,875 (77%)	6,987,611 (17.6%)	2,144,761 (5.4%)	1,735,806 (4.37%)	0.64	0.85	0.84
RNAseq_ESC_wt_Act_r2	54,408,260	29,653,521	11,158,234	4,679,235	29,653,521 (72.66%)	8,200,295 (20.09%)	2,957,939 (7.25%)	1,673,677 (4.1%)	0.68	0.83	0.83
RNAseq_ESC_wt_Unt_r1	57,916,631	32,701,919	10,134,100	4,905,722	32,701,919 (76.34%)	7,404,504 (17.29%)	2,729,596 (6.37%)	1,900,604 (4.44%)	0.67	0.83	0.86
RNAseq_ESC_wt_Unt_r2	57,631,417	32,867,124	9,095,260	4,941,352	32,867,124 (78.33%)	6,773,047 (16.14%)	2,322,213 (5.53%)	1,952,629 (4.65%)	0.67	0.79	0.88
